# Systematic analysis of intracellular replication competence of mammalian, avian, and reptilian kolmioviruses

**DOI:** 10.64898/2026.09.08.748734

**Authors:** Mai Kishimoto, Hiroki Furukawa, Akari Sono, Ryosuke Fujimura, Mina Isomichi, Masashi Iwamoto, Koichi Watashi, Ryusei Kuwata, Masayuki Horie

**Author notes:** Corresponding authors Mai Kishimoto, DVM, PhD, Masayuki Horie, DVM, PhD. These authors contributed equally to this work (Mai Kishimoto, Hiroki Furukawa).

## Abstract

Kolmioviruses (KoVs) are circular, single-stranded RNA viruses whose evolution may have involved host switching between vertebrate classes. However, the host specificity of their intracellular replication remains poorly understood. Here, we examined six mammalian, one avian, and one reptilian KoVs using cell lines derived from the same three vertebrate classes. We transfected cells with plasmids encoding 1.2× genome-length KoV sequences and assessed persistent replication by monitoring delta antigen-positive cells for up to 18 days. Four mammalian KoVs replicated persistently only in mammalian cell lines, whereas avian and reptilian KoVs replicated persistently only in both avian and reptilian cell lines. By contrast, the remaining two mammalian KoVs, nested within the clade whose deepest lineages are the avian and reptilian KoVs, replicated in cell lines from all three vertebrate classes. The observed patterns of persistent replication are concordant with the phylogenetic grouping of the KoVs. Our findings support a possible evolutionary scenario in which the common ancestor of the two mammalian KoVs in the avian–reptilian clade acquired compatibility with mammalian cells while retaining the capacity to replicate in avian and reptilian cells, contributing to the transition of this lineage to mammalian hosts.
