## Supplementary Tables for "Systematic analysis of intracellular replication competence of mammalian, avian, and reptilian kolmioviruses"

### Sheet: Table S1
Table S1. Kolmioviruses examined in this study.
Virus	GenBank accession no.	Host
		Common name	Class	Species
Hepatitis delta virus (HDV)	M21012	Human	Mammalia	Homo sapiens
Marmota monax deltavirus (mmDeV)	BR001661	Woodchuck	Mammalia	Marmota monax
Odocoileus virginianus deltavirus (ovDeV)	BR001662	White-tailed deer	Mammalia	Odocoileus virginianus
Desmodus rotundus deltavirus-A (DrDV-A)	MT649207	Common vampire bat	Mammalia	Desmodus rotundus
Desmodus rotundus deltavirus-B (DrDV-B)	MT649206	Common vampire bat	Mammalia	Desmodus rotundus
Tome’s spiny-rat virus 1 (TSRV-1)	MK598003	Tome’s spiny-rat	Mammalia	Proechimys semispinosus
Taeniopygia guttata deltavirus (tgDeV)	BR001665	Zebra finch	Aves	Taeniopygia guttata
Swiss snake colony virus 1 (SwSCV-1)	MH988742	Boa constrictor	Reptilia	Boa constrictor

### Sheet: Table S2
Table S2. Cell lines used in this study.
Cell name	Host			Tissue
	Common name	Class	Species
Huh-7	Human	Mammalia	Homo sapiens	Liver
U-2 OS	Human	Mammalia	Homo sapiens	Osteosarcoma
Vero	African green monkey	Mammalia	Cercopithecus aethiops	Kidney
Efk3B	Big brown bat	Mammalia	Eptesicus fuscus	Kidney
QT6	Quail	Aves	Coturnix japonica	Fibrosarcoma
LMH	Chicken	Aves	Gallus gallus	Liver
DF-1	Chicken	Aves	Gallus gallus	Embryo
AOD	Japanese rat snake	Reptilia	Elaphe climacophora	Testis
